# Novel amylase genes enable utilisation of resistant starch by bifidobacteria relevant to early-life microbiome development

**DOI:** 10.1101/2024.10.09.617373

**Authors:** Molly E. Millar, Miriam Abele, Hannah C. Harris, Todor T. Koev, Andrea Telatin, Raymond Kiu, Douwe Van Sinderen, Yaroslav Z. Khimyak, Christina Ludwig, Lindsay J. Hall, Frederick J. Warren

## Abstract

*Bifidobacterium* species and strains are key members of the gut microbiota, appearing soon after birth and persisting into adulthood. Resistant starch is an important dietary substrate for adult-associated bifidobacteria, where its fermentation supports host health. However, little is known about how different starch structures interact with bifidobacteria across various ages and ecological niches. To address this, we carried out detailed growth kinetics screening of *Bifidobacterium* reference strains and unique isolates from breast-fed infants, testing their metabolic interaction with a variety of starch structures. ^1^H NMR metabolomics as well as analysis of CAZyme profiles from genomes were generated for each *Bifidobacterium*-starch combination. For a subset of resistant starch-utilising isolates, we integrated multi-omics approaches to attain further mechanistic interaction insights. Our results revealed that bifidobacterial starch hydrolysis capabilities are closely associated with their CAZyme profiles and appear to be connected to the niche they occupy. Notably, in one isolate of *Bifidobacterium pseudolongum*, we identified a novel gene cluster containing three multi-functional amylase enzymes complemented by several starch binding modules which were significantly upregulated in response to resistant starch. This gene cluster was also found in the genomes of bifidobacterial isolates from weaning infants and adults. These findings provide new insights into their participation in the maturation process of the infant gut microbiota. Uncovering mechanisms of metabolic interaction between starch structures and bifidobacteria underscores the importance of this ecological function and potential health implications.
