## Supplementary Table S1 for "Novel amylase genes enable utilisation of resistant starch by bifidobacteria relevant to early-life microbiome development"

### Sheet: Strain Information
Genus	Species	Strain ID / Cat. No.	Source	Origin	Reference	GenBank accession number
Bifidobacterium	breve	UCC2003 / NCIMB 8807	UCC	Breast-fed infant faeces	(O'Connell‐Motherway et al. 2008)	GCA_000220135.1
Bifidobacterium	breve	NCIMB 702258 / NCFB 2258	NCIMB	Infant faeces	(O'Riordan and Fitzgerald 1999)	GCA_000569035.1
Bifidobacterium	pseudolongum subsp. pseudolongum	NCIMB 702244 / DSM 20099	NCIMB	Pig faeces	This work	GCA_027945455.1
Bifidobacterium	pseudolongum subsp. globosum / pseudolongum*	NCIMB 702245 / DSM 20092	NCIMB	Bovine rumen	Park et al. (2016) [Unpublished]	GCA_002706665.1
Bifidobacterium	longum subsp. longum	NCIMB 8809	NCIMB	Breast-fed infant faeces	(O'Callaghan, Bottacini et al. 2015)	GCA_001446255.1
Bifidobacterium	adolescentis	NCIMB 702204 / ATCC15703 / DSM20083	NCIMB	Human adult intestine	Suzuki et al. (2006) [Unpublished]	GCA_000010425.1
Bifidobacterium	longum subsp. infantis	ATCC 15697 / DSM 20088	ATCC	Infant intestine	(Sela, Chapman et al. 2008)	GCA_000020425.1
Bifidobacterium	breve	LH21	Unique isolate	Breast-fed infant faeces	(Lawson, O’Neill et al. 2020)	GCA_902505485.1
Bifidobacterium	breve	LH24	Unique isolate	Breast-fed infant faeces	(Lawson, O’Neill et al. 2020)	GCF_902505445.1
Bifidobacterium	pseudocatenulatum	LH662	Unique isolate	Breast-fed infant faeces	(Lawson, O’Neill et al. 2020)	GCA_902505405.1
Bifidobacterium	pseudocatenulatum	LH663	Unique isolate	Breast-fed infant faeces	(Lawson, O’Neill et al. 2020)	GCA_902505395.1
Bifidobacterium	pseudocatenulatum	LH656	Unique isolate	Breast-fed infant faeces	(Lawson, O’Neill et al. 2020)	GCA_913066385.1
Bifidobacterium	pseudocatenulatum	LH657	Unique isolate	Breast-fed infant faeces	(Lawson, O’Neill et al. 2020)	GCA_902505415.1
Bifidobacterium	pseudocatenulatum	LH658	Unique isolate	Breast-fed infant faeces	(Lawson, O’Neill et al. 2020)	GCA_913248015.1
Bifidobacterium	pseudocatenulatum	LH659	Unique isolate	Breast-fed infant faeces	(Lawson, O’Neill et al. 2020)	GCA_902505425.1
Bifidobacterium	pseudocatenulatum	LH9	Unique isolate	Breast-fed infant faeces	(Lawson, O’Neill et al. 2020)	N/A
Bifidobacterium	longum subsp. longum	LH277	Unique isolate	Breast-fed infant faeces	(Lawson, O’Neill et al. 2020)	GCA_902505545.1
Bifidobacterium	bifidum	LH80	Unique isolate	Premature infant faeces	This work	N/A
Bifidobacterium	breve	LH36	Unique isolate	Breast-fed infant faeces	This work	N/A
Bifidobacterium	breve	LH37	Unique isolate	Breast-fed infant faeces	This work	N/A
*Species/subspecies classification unresolved.
