## Supplementary Table S3 for "Novel amylase genes enable utilisation of resistant starch by bifidobacteria relevant to early-life microbiome development"

### Sheet: Table S1
Table S1 Statistical results from growth assays to determine use of starch by Bifidobacterium strains.
The growth of each strain was determined by calculating the area under the curve (AUC) generated from 3-5 time points between 0-48 h, carried out in triplicate. The AUC and SEM were used to perform Dunnett’s multiple comparisons tests between the starch condition and the no substrate control to generate the mean difference between the starch condition and the negative control and a statistical si…
	Maize starch
	Normal Maize Starch				High Amylose Maize				HylonVII®
Isolate	Mean diff.	SEM	p		Mean diff.	SEM	p		Mean diff.	SEM	p
B. breve UCC2003	64.9	1.324	****	<0.0001	47.1	3.845	****	<0.0001	102.2	3.994	****	<0.0001
B. breve LH24	78.2	4.502	****	<0.0001	87.2	4.673	****	<0.0001	69.9	2.645	****	<0.0001
B. breve 2258	75.4	3.707	****	<0.0001	67.9	3.564	****	<0.0001	44.4	3.946	****	<0.0001
B. globosum702245	59.6	1.154	****	<0.0001	-	-	-	-	60.2	0.7935	****	<0.0001
*B. pseudocatenulatum LH662	60.2	2.572	***	0.0008	67.9	5.682	***	0.0003	38.2	1.207	****	<0.0001
*B. pseudocatenulatum LH659	59.1	1.566	****	<0.0001	49.3	3.757	***	0.0002	36.5	3.314	****	<0.0001
B. pseudolongum 702244	39.2	2.072	****	<0.0001	36.8	2.132	**	0.0099	34	1.623	****	<0.0001
B. breve LH37	49.4	4.054	***	0.0002	29.7	6.934	**	0.0046	-	-	-	-
B. adolescentis ATC15703	1.7	1.248	ns	0.679	-	-	-	-	5.3	1.048	*	0.0267
B. bifidum LH80	1.7	1.937	ns	0.9462	8.2	1.484	ns	0.1584	-	-	-	-
*B. longum subsp. longum LH277	-3.7	3.054	ns	0.8964	-27.8	7.469	**	0.0074	-	-	-	-
	Potato starch
	granular SPS				autoclaved SPS
	Mean diff.	SEM	p		Mean diff.	SEM	p
B. breve UCC2003	15.1	3.632	*	0.0125	35.3	4.015	****	<0.0001
Isolate	Origin
B. breve UCC2003	Type strain
B. breve LH24	>6 months old breast-fed infant faeces
B. breve NCIMB 2258	Reference strain
B. globosum 702245	Bovine rumen
*B. pseudocatenulatum LH662	>5 months old breast-fed infant faeces
*B. pseudocatenulatum LH659	>5 months old breast-fed infant faeces
B. pseudolongum 702244	Pig faeces
B. breve LH37	Breast-fed infant faeces
B. adolescentis ATC15703	Human adult faeces
B. bifidum LH80	Premature infant faeces
*B. longum subsp. longum LH277	>1 month old breast-fed infant faeces
