## Supplementary Table S4 for "Novel amylase genes enable utilisation of resistant starch by bifidobacteria relevant to early-life microbiome development"

### Sheet: Sheet1
	B. pseudolongum 44	B. globosum 45	Description
GH13	13	18	Contains alpha-amylase family enzymes
CBM20	0	0	Binds starch (granules, amylose oligosaccharides)
CBM25	0	5	Unknown specificity (co-occurs with CBM74 + CBM20)
CBM26	0	1	Unknown specificity (co-occurs with CBM74)
CBM41	1	1	Specific binding to α(1→4)-linked glucose chains
CBM48	4	5	Binding to linear and cyclic α-glucans
CBM74	0	1	Granular and high-amylose starch binding
dbCAN results showing number of hits and brief descriptions of starch-related glycosyl hydrolases (GH) families and carbohydrate binding modules (CBM) in the whole sequence genomes of B. pseudolongum 44 and B. globosum 45.
