## Supplementary Table S5 for "Novel amylase genes enable utilisation of resistant starch by bifidobacteria relevant to early-life microbiome development"

### Sheet: Sheet1
Gene ID	Function	DIAMOND prediction	AA length	Signalp
B. pseudolongum 44
WP_051918316.1	Ig-like domain-containing protein	GH13_28 + CBM25	1396	Yes(1-53)
WP_152593139.1	alpha-amylase family protein	GH13_32	523	Yes(1-20)
B. globosum 45
WP_051592050.1	alpha-amylase family glycosyl hydrolase	CBM25+GH13_28	638	Yes(1-51)
WP_051894162.1	Ig-like domain-containing protein	CBM25+CBM26+GH13_28	1397	Yes(1-53)
WP_099309720.1	Ig-like domain-containing protein	CBM25+CBM74+GH13_28	1530	Yes(1-51)
WP_162288110.1	Ig-like domain-containing protein	CBM25+GH13_28	1217	Yes(1-41)
WP_026643164.1	alpha-amylase	GH13_32	493	Yes(1-43)
Each predicted α-amylase gene encoding a protein which contains a signal peptide found in the whole sequence genomes of B. pseudolongum 44 and B. globosum 45.
