## Supplementary Table S6 for "Novel amylase genes enable utilisation of resistant starch by bifidobacteria relevant to early-life microbiome development"

### Sheet: Sheet1
Protein product	Start	Stop	Strand	GeneID	Locus	Locus tag	Length	Protein Name	Gene ID	EC#	HMMER	dbCAN_sub	DIAMOND	Signalp	#ofTools
WP_026643827.1	538366	539352	+		thrB	BP20092_RS02170	328	homoserine kinase
WP_236822972.1	539556	540968	+			BP20092_RS02175	470	polysaccharide biosynthesis tyrosine autokinase
WP_051592063.1	541039	542865	+			BP20092_RS02180	608	DUF4012 domain-containing protein
WP_051894162.1	543286	547479	+			BP20092_RS02185	1397	Ig-like domain-containing protein	CP017695.1_421	3.2.1.1|-	GH13_28(93-368)+CBM25(840-914)	GH13_e34+CBM25_e7	CBM25+CBM26+GH13_28	Y(1-53)	3
WP_099309720.1	547883	552475	+			BP20092_RS02190	1530	Ig-like domain-containing protein	CP017695.1_422	3.2.1.1|-	GH13_28(93-373)+CBM74(643-952)+CBM25(1054-1132)	GH13_e34+CBM74_e0+CBM25_e7	CBM25+CBM74+GH13_28	Y(1-51)	3
WP_162288110.1	552693	556346	+			BP20092_RS02195	1217	Ig-like domain-containing protein	CP017695.1_423	3.2.1.1|-	GH13_28(80-346)+CBM25(690-763)	GH13_e34+CBM25_e7	CBM25+GH13_28	Y(1-41)	3
WP_051592152.1	556442	557458	-			BP20092_RS02200	338	glycosyltransferase
WP_080699309.1	557585	558655	+			BP20092_RS02205	356	polysaccharide pyruvyl transferase family protein
WP_026644253.1	558702	560207	-			BP20092_RS02210	501	oligosaccharide flippase family protein
WP_026644252.1	560357	561733	+			BP20092_RS02215	458	Coenzyme F420 hydrogenase/dehydrogenase, beta subunit C-terminal domain
WP_080699307.1	561807	562820	-			BP20092_RS02220	337	glycosyltransferase
