## Supplementary Table S7 for "Novel amylase genes enable utilisation of resistant starch by bifidobacteria relevant to early-life microbiome development"

### Sheet: Sheet1
Table S3 Ig-like domain containing protein (WP_051894162.1) Ig-like domain-containing protein (GH13_28 + CBM25)									Table S3 Functional annotation of B. globosum 45 gene cluster containing 3 multi-modular α-amylase predicted genes on the same locus.
ORF	Size	Database	Start	Stop	E-value	ID	Protein domain
orf40	1397	PRINTS	253	264	1.1e-06	IPR006046	Alpha amylase
orf40	1397	Pfam	841	930	3.7e-22	IPR005085	CBM25
orf40	1397	SUPERFAMILY	1035	1107	3.37e-13	IPR008964	Invasin/intimin cell-adhesion fragments
orf40	1397	Pfam	148	270	1.5e-18	IPR006047	GH13, catalytic domain
orf40	1397	Phobius	35	52	-	-	C-terminal region of a signal peptide.
orf40	1397	CDD	84	446	0	-	AmyAc_bac1_AmyA
orf40	1397	Phobius	1	25	-	-	N-terminal region of a signal peptide.
orf40	1397	SUPERFAMILY	444	525	1.4e-09	-	GH domain
orf40	1397	Pfam	939	1015	2.3e-16	IPR003343	Bacterial Ig-like domain, group 2
orf40	1397	Pfam	1344	1386	1.1e-05	IPR001119	S-layer homology domain
orf40	1397	Pfam	1205	1248	3.1e-09	IPR001119	S-layer homology domain
orf40	1397	SUPERFAMILY	1125	1196	3.1e-14	IPR008964	Invasin/intimin cell-adhesion fragments
orf40	1397	PANTHER	97	408	6.3e-22	-	ALPHA-AMYLASE FAMILY MEMBER
orf40	1397	SMART	840	918	6.4e-16	IPR005085	CBM25
orf40	1397	SUPERFAMILY	936	1016	4.32e-18	IPR008964	Invasin/intimin cell-adhesion fragments
orf40	1397	Phobius	26	34	-	-	Hydrophobic region of a signal peptide.
orf40	1397	Gene3D	617	721	4.5e-11	IPR013783	Ig-like fold
orf40	1397	SUPERFAMILY	85	427	3.48e-50	IPR017853	(Trans)glycosidases
orf40	1397	Gene3D	835	933	2.2e-29	IPR013783	Ig-like fold
orf40	1397	SMART	85	436	5.4e-11	IPR006047	GH13, catalytic domain
orf40	1397	Phobius	1	52	-	-	Signal peptide region
orf40	1397	Pfam	624	700	6.6e-10	IPR031965	Starch-binding CBM26
orf40	1397	SMART	938	1015	1.1e-18	IPR003343	Bacterial Ig-like domain, group 2
orf40	1397	SMART	1113	1195	2e-08	IPR003343	Bacterial Ig-like domain, group 2
orf40	1397	SMART	751	830	6.6e-12	IPR003343	Bacterial Ig-like domain, group 2
orf40	1397	Gene3D	80	441	#######	-	Glycosidases
orf40	1397	Phobius	53	1397	-	-	Region of a membrane-bound protein predicted as extracellular
orf40	1397	TMHMM	21	43	-	-	Region predicted to be membrane-embedded
orf40	1397	SUPERFAMILY	753	832	1.26e-11	IPR008964	Invasin/intimin cell-adhesion fragments
orf40	1397	Gene3D	442	527	9.7e-22	IPR013780	Glycosyl hydrolase, all-beta
Ig-like domain protein (WP_099309720.1) (GH13_28 + CBM74 +CBM25)
ORF	Total size	Database/Tool	Start	Stop	E-value	ID	Protein domain
orf88	1537	SMART	92	457	6.7e-12	IPR006047	GH13, catalytic domain
orf88	1537	SMART	467	549	0.0075	IPR031319	Alpha-amylase, C-terminal domain
orf88	1537	PRINTS	364	376	1.8e-08	IPR006046	Alpha amylase
orf88	1537	SMART	1059	1148	3.9e-10	IPR005085	CBM25
orf88	1537	PANTHER	82	530	9.4e-33	-	ALPHA-AMYLASE
orf88	1537	SUPERFAMILY	90	448	6.21e-50	IPR017853	(Trans)glycosidases
orf88	1537	SUPERFAMILY	991	1053	3.18e-16	IPR008964	Invasin/intimin cell-adhesion fragments
orf88	1537	Pfam	1062	1160	1e-19	IPR005085	CBM25
orf88	1537	CDD	91	467	1.05e-19	-	AmyAc_bac1_AmyA
orf88	1537	SUPERFAMILY	467	546	1.34e-09	-	GH domain
orf88	1537	Gene3D	1056	1158	4.2e-28	IPR013783	Immunoglobulin-like fold
orf88	1537	Gene3D	463	548	1.1e-24	IPR013780	Glycosyl hydrolase, all-beta
orf88	1537	TMHMM	35	57	-	-	Region predicted to be membrane-embedded
orf88	1537	Pfam	105	291	3.4e-21	IPR006047	GH13, catalytic domain
orf88	1537	SUPERFAMILY	1264	1337	8.63e-14	IPR008964	Invasin/intimin cell-adhesion fragments
orf88	1537	Pfam	1345	1388	3.4e-09	IPR001119	S-layer homology domain
orf88	1537	Pfam	989	1052	2.5e-16	IPR003343	Bacterial Ig-like domain, group 2
Ig-like domain protein (WP_162288110.1) GH13_28 + CBM25) and polysaccharide pyruvyl transferase protein which is involved in cell-wall anchoring of extracellular proteins.
ORF	Total size	Database/Tool	Start	Stop	E-value	ID	Protein domain
orf134	1251	Gene3D	425	509	6.1e-18	IPR013780	Glycosyl hydrolase, all-beta
orf134	1251	SMART	884	960	5e-10	IPR003343	Bacterial Ig-like domain, group 2
orf134	1251	SMART	795	872	2.6e-20	IPR003343	Bacterial Ig-like domain, group 2
orf134	1251	SMART	967	1049	7.2e-08	IPR003343	Bacterial Ig-like domain, group 2
orf134	1251	SMART	602	686	8.7e-10	IPR003343	Bacterial Ig-like domain, group 2
orf134	1251	Gene3D	691	788	1e-28	IPR013783	Immunoglobulin-like fold
orf134	1251	SUPERFAMILY	432	509	4.63e-08	-	Glycosyl hydrolase domain
orf134	1251	PANTHER	69	490	1.3e-24	-	ALPHA-AMYLASE
orf134	1251	SUPERFAMILY	625	688	3.26e-15	IPR008964	Invasin/intimin cell-adhesion fragments
orf134	1251	Gene3D	74	424	#######	-	Glycosidases
orf134	1251	SUPERFAMILY	887	961	3.69e-10	IPR008964	Invasin/intimin cell-adhesion fragments
orf134	1251	Pfam	145	348	1.8e-13	IPR006047	GH13, catalytic domain
orf134	1251	SMART	696	774	2.6e-10	IPR005085	Carbohydrate binding module family 25
orf134	1251	SMART	79	419	5e-08	IPR006047	GH13, catalytic domain
orf134	1251	CDD	78	429	#######	-	AmyAc_bac1_AmyA
orf134	1251	SUPERFAMILY	793	873	1.96e-17	IPR008964	Invasin/intimin cell-adhesion fragments
orf134	1251	SUPERFAMILY	74	410	1.31e-45	IPR017853	Glycoside hydrolase superfamily
orf134	1251	Pfam	795	873	8e-18	IPR003343	Bacterial Ig-like domain, group 2
orf134	1251	PRINTS	241	252	1.9e-06	IPR006046	Alpha amylase
orf134	1251	Pfam	1129	1171	9.4e-05	IPR001119	S-layer homology domain
orf134	1251	Pfam	697	792	2e-20	IPR005085	Carbohydrate binding module family 25
orf134	1251	TMHMM	21	43	-	-	Region predicted to be membrane-embedded
orf524	723	Pfam	373	662	1.4e-27	IPR007345	Polysaccharide pyruvyl transferase
