## Supplementary Table S8 for "Novel amylase genes enable utilisation of resistant starch by bifidobacteria relevant to early-life microbiome development"

### Sheet: Sheet1
Description	Query Cover	E value	% Identity	Accession
B. pseudolongum 46-E-1	0.99	0	77.73	NZ_CP084313.1
B. pseudolongum 46-D-2	0.99	0	77.73	NZ_CP084312.1
B. pseudolongum subsp. globosum DSM 20092	0.99	0	77.73	NZ_CP017695.1
B. pseudolongum 46-D-6	0.99	0	77.88	NZ_CP085326.1
B. pseudolongum 49-D-6	0.99	0	77.88	NZ_CP084314.1
B. pseudolongum PV8-2	0.75	0	78.23	NZ_CP007457.1
B. pseudolongum UMB-MBP-01	0.77	0	78.28	NZ_CP022544.1
B. choerinum strain FMB-1	0.97	0	78.37	NZ_CP018044.1
B. pseudolongum NjM1	0.4	9e-142	68.41	NZ_CP071805.1
B. pseudocatenulatum YIT11953	0.47	3e-115	65.28	NZ_CP079233.1
B. pseudocatenulatum DSM 20438 = JCM 1200	0.47	3e-115	65.28	NZ_AP012330.1
B. pseudocatenulatum JCLA3	0.47	4e-114	65.23	NZ_CP090598.1
B. pseudocatenulatum YIT11027	0.47	4e-114	65.23	NZ_CP079236.1
B. adolescentis P2P3	0.27	9e-72	68.94	NZ_CP024959.1
B. adolescentis 6	0.27	9e-72	68.94	NZ_CP023005.1
B. adolescentis 22L	0.4	3e-71	68.87	NZ_CP007443.1
B. adolescentis BB23	0.37	3e-71	68.87	NZ_CP010437.1
B. adolescentis isolate MGYG-HGUT-02395	0.37	3e-71	68.87	NZ_LR698990.1
B. adolescentis PRL2019	0.27	1e-69	68.78	NZ_CP053072.1
B. adolescentis ZJ2	0.29	1e-69	68.78	NZ_CP047129.1
B. angulatum DSM 20098 = JCM 7096	0.26	2e-61	66.36	NZ_AP012322.1
B. subtile KCTC 3272	0.3	2e-61	64.48	NZ_CP062939.1
B. angulatum GT102	0.32	1e-56	85	NZ_CP014241.1
Table S3 Homology of Ig-like domain protein in B. globosum 45 (WP_099309720.1) in other Bifidobacterium species and strains.
